# Evaluation of *in silico* predictors on short nucleotide variants in *HBA1, HBA2* and *HBB* associated with haemoglobinopathies

**DOI:** 10.1101/2022.04.07.484934

**Authors:** Stella Tamana, Maria Xenophontos, Anna Minaidou, Coralea Stephanou, Cornells L. Harteveld, Celeste Bento, Joanne Traeger-Synodinos, Irene Fylaktou, Norafiza Mohd Yasin, Faidatul Syazlin Abdul Hamid, Ezalia Esa, Hashim Halim-Fikri, Bin Alwi Zilfalil, Andrea C. Kakouri, ClinGen Hemoglobinopathy VCEP, Marina Kleanthous, Petros Kountouris

## Abstract

**Introduction:** Haemoglobinopathies are the commonest monogenic diseases worldwide and are caused by variants in the globin gene clusters. With over 2400 variants detected to date, their interpretation using the ACMG/AMP guidelines is challenging, with computational evidence able to provide valuable input about their functional annotation. While many *in silico* predictors have already been developed, their performance varies for different genes and diseases.

**Materials and Methods:** We evaluate 31 *in silico* predictors using a dataset of 1627 variants in *HBA1, HBA2,* and *HBB.* Through varying the decision threshold for each tool, we analyse their performance (a) as binary classifiers of pathogenicity, and (b) using different nonoverlapping pathogenic and benign thresholds for their optimal use in the ACMG/AMP framework.

**Results:** CADD, Eigen-PC, and REVEL are the overall top performers, with the former reaching moderate strength level for pathogenic prediction. Eigen-PC and REVEL achieve the highest accuracies for missense variants, while CADD is also a reliable predictor of non-missense variants. Moreover, SpliceAI is the top performing splicing predictor, reaching strong level of evidence, while GERP++ and phyloP are the most accurate conservation tools.

**Discussion:** This study provides evidence about the optimal use of computational evidence in globin gene clusters under the ACMG/AMP framework.
