## Supplementary File 1 for "Evaluation of *in silico* predictors on short nucleotide variants in *HBA1, HBA2* and *HBB* associated with haemoglobinopathies"

### Sheet: Sheet1
Full membership of the ClinGen Hemoglobinopathy Variant Curation Expert Panel
A/A	Name, credentials	Institution
1	Marina Kleanthous, PhD	The Cyprus Institute of Neurology and Genetics
2	Petros Kountouris, PhD	The Cyprus Institute of Neurology and Genetics
3	Carsten W Lederer, PhD	The Cyprus Institute of Neurology and Genetics
4	Coralea Stephanou, PhD	The Cyprus Institute of Neurology and Genetics
5	Zilfalil Bin Alwi, MBBS, PhD	Universiti Sains Malaysia
6	Hashim Halim-Fikri	Universiti Sains Malaysia
7	Jacques Elion, MD, PhD	Université Paris Diderot
8	Catherine Badens, PharmD, PhD	Aix-Marseille Université
9	Léon Tshilolo, MD, PhD	Centre Hospitalier Monkole
10	Franck Nzengu Lukusa	Centre Hospitalier Monkole
11	Suthat Fucharoen, MD	Mahidol University
12	Jan Traeger-Synodinos, PhD	National and Kapodistrian University of Athens
13	Irene Fylaktou, PhD	National and Kapodistrian University of Athens
14	Cornelis L. Harteveld, PhD	Leiden University Medical Center
15	Johan T. den Dunnen, PhD	Leiden University Medical Center
16	Michael Angastiniotis, DCH	Thalassaemia International Federation
17	Antonio Piga, MD	University of Turin
18	Swee Lay Thein, MB, BS, FRCP, FRCPath, DSc	National Heart, Lung and Blood Institute, NIH
19	Raj Ramesar, PhD, MBA	University of Cape Town
20	Bertha Ibarra Cortes, PhD	Universidad de Guadalajara
21	Celeste Bento, PhD, CLG	Centro Hospitalar e Universitário de Coimbra
22	Tamara T. Koopmann, PhD, CLG	Leiden University Medical Center
23	Thessalia Papasavva, PhD	The Cyprus Institute of Neurology and Genetics
24	Kyriaki Michailidou, PhD	The Cyprus Institute of Neurology and Genetics
25	John S. Waye, PhD	McMaster University
26	Landry Nfonsam, PhD	McMaster University
27	Jun Sun, PhD	BGI Genomics
28	Zhiyu Peng, PhD	BGI Genomics
